# A dual sequence and culture-based survey of maize rhizosphere protists reveals dominant, plant-enriched, and culturable community members

**DOI:** 10.1101/2021.05.10.443483

**Authors:** Stephen J. Taerum, Jamie Micciulla, Gabrielle Corso, Blaire Steven, Daniel J. Gage, Lindsay R. Triplett

## Abstract

Protists play important roles in shaping the microbial community of the rhizosphere. However, there is still a limited understanding of how plants shape the protist community, and how well protist isolate collections might represent rhizosphere protist composition and function in downstream studies. We sought to determine whether maize roots select for a distinct protist community in the field, and whether the common or dominant members of that community are readily culturable using standard protist isolation methods. We sequenced 18S and 16S rRNA genes from the rhizospheres of maize grown in two sites, and isolated 103 protists into culture from the same roots. While field site had the greatest effect, rhizospheres in both sites had distinct protist composition from the bulk soils, and certain taxa were enriched in both sites. Enriched taxa were correlated to bacterial abundance patterns. The isolated protists represented six supergroups, and the majority corresponded to taxa found in the sequencing survey. Twenty-six isolates matched eight of the 89 core rhizosphere taxa. This study demonstrates that maize roots select for a distinct protist community, but also illustrate the potential challenges in understanding the function of the dominant protist groups in the rhizosphere.

**Originality-Significance Statement:** This is the first study comparing cultivation-dependent and independent methods for studying the protist community of plant roots, and the first untargeted analysis of the maize rhizosphere’s effect on protist communities. We show that maize in different sites select for distinct communities and overlapping enriched taxa, but that isolating the most important plant-associated protists may be a challenge for researchers.
