## Supplementary material for "A dual sequence and culture-based survey of maize rhizosphere protists reveals dominant, plant-enriched, and culturable community members": Table S6

### Sheet: Taerum et al, Table_S6
						Table S6. Taxonomic data of the 89 core taxa. The table also indicates taxa that made up more than 1% of the total sequences, if they were enriched in either site, and if their V9 sequence matched that of a cultured isolate.
ASV	Supergroup	Kingdom	Phylum	Subphylum	Class	Genus	Species	> 1% protist ASVs	Enriched in Griswold	Enriched in Lockwood	Code in Fig. 3 and 5	Match to Cultured Isolate
MISEQ_605_000000000-J868R_1_1111_17162_7793	Alveolata	Apicomplexa	Gregarinomorphea	Neogregarinorida	Actinocephalidae	Actinocephalidae_unclassified	Actinocephalidae_unclassified	yes
MISEQ_605_000000000-J868R_1_2112_22403_8371	Rhizaria	Cercozoa	Filosa-Sarcomonadea	Cercomonadida	Cercomonadidae	Cercomonas	Cercomonas_hederae	yes		yes	P05
MISEQ_605_000000000-J868R_1_2110_7827_12092	Rhizaria	Cercozoa	Filosa-Sarcomonadea	Glissomonadida	Allapsidae	Group-Te	Group_Te_sp.	yes	yes	yes	P08
MISEQ_605_000000000-J868R_1_2107_9637_17738	Rhizaria	Cercozoa	Filosa-Sarcomonadea	Cercomonadida	Paracercomonadidae	Paracercomonas	Paracercomonas_longicauda	yes	yes		P06
MISEQ_605_000000000-J868R_1_2104_22456_13499	Rhizaria	Cercozoa	Filosa-Sarcomonadea	Cercomonadida	Cercomonadidae	Cercomonas	Cercomonas_sp.	yes
MISEQ_605_000000000-J868R_1_1105_21989_14453	Rhizaria	Cercozoa	Filosa-Thecofilosea	Cryomonadida	Rhogostoma-lineage	Rhogostoma-lineage_unclassified	Rhogostoma-lineage_unclassified	yes
MISEQ_605_000000000-J868R_1_2105_5680_16401	Stramenopiles	Pseudofungi	Oomycota	Oomycota_X	Peronosporales	Pythium	Pythium_cylindrosporum
MISEQ_605_000000000-J868R_1_2106_27465_9812	Stramenopiles	Ochrophyta	Chrysophyceae	Chrysophyceae_X	Chrysophyceae_Clade-C	Spumella	Spumella_unclassified
MISEQ_605_000000000-J868R_1_1111_10430_17549	Alveolata	Apicomplexa	Gregarinomorphea	Neogregarinorida	Actinocephalidae	Actinocephalidae_unclassified	Actinocephalidae_unclassified	yes
MISEQ_605_000000000-J868R_1_1101_15076_1474	Stramenopiles	Pseudofungi	Hyphochytriomyceta	Hyphochytrydiales	Hyphochrytriaceae	Hyphochytrium	Hyphochytrium_catenoides
MISEQ_605_000000000-J868R_1_2101_7326_23339	Amoebozoa	Lobosa	Lobosa_X	Lobosa_XX	LKM74-lineage	LKM74-lineage_X	LKM74-lineage_X_sp.		yes	yes	P04
MISEQ_605_000000000-J868R_1_2102_8488_14819	Rhizaria	Cercozoa	Filosa-Thecofilosea	Cryomonadida	Cryomonadida_unclassified	Cryomonadida_unclassified	Cryomonadida_unclassified
MISEQ_605_000000000-J868R_1_1112_15893_6453	Alveolata	Ciliophora	Colpodea	Colpodea_X	Colpodida	Colpodida_unclassified	Colpodida_unclassified	yes
MISEQ_605_000000000-J868R_1_1113_12249_13752	Amoebozoa	Conosa	Variosea	Variosea_X	Filamoebidae	Filamoeba	Filamoeba_sp.
MISEQ_605_000000000-J868R_1_1104_12401_23009	Archaeplastida	Chlorophyta	Chlorophyceae	Sphaeropleales	Sphaeropleales_X	Desmodesmus	Desmodesmus_communis
MISEQ_605_000000000-J868R_1_2104_5848_13782	Stramenopiles	Pseudofungi	Oomycota	Oomycota_X	Peronosporales	Pythium	Pythium_ultimum
MISEQ_605_000000000-J868R_1_1103_23294_21966	Stramenopiles	Pseudofungi	Oomycota	Oomycota_X	Peronosporales	Peronosporales_unclassified	Peronosporales_unclassified	yes
MISEQ_605_000000000-J868R_1_2106_6404_8168	Amoebozoa	Lobosa	Tubulinea	Tubulinea_unclassified	Tubulinea_unclassified	Tubulinea_unclassified	Tubulinea_unclassified			yes	P03
MISEQ_605_000000000-J868R_1_2104_7790_13499	Rhizaria	Cercozoa	Filosa-Sarcomonadea	Glissomonadida	Allapsidae	Group-Te	Group_Te_sp.	yes		yes	P07
MISEQ_605_000000000-J868R_1_2114_27664_15859	Stramenopiles	Ochrophyta	Ochrophyta_unclassified	Ochrophyta_unclassified	Ochrophyta_unclassified	Ochrophyta_unclassified	Ochrophyta_unclassified
MISEQ_605_000000000-J868R_1_1107_13013_16651	Archaeplastida	Chlorophyta	Chlorophyceae	Chlamydomonadales	Chlamydomonadales_X	Chlorosarcinopsis	Chlorosarcinopsis_unclassified
MISEQ_605_000000000-J868R_1_2110_10390_14258	Alveolata	Ciliophora	Colpodea	Colpodea_X	Colpodida	Colpodida_unclassified	Colpodida_unclassified
MISEQ_605_000000000-J868R_1_2114_26111_20955	Rhizaria	Cercozoa	Filosa-Imbricatea	Euglyphida	Euglyphida_unclassified	Euglyphida_unclassified	Euglyphida_unclassified
MISEQ_605_000000000-J868R_1_2104_20472_22053	Stramenopiles	Ochrophyta	Chrysophyceae	Chrysophyceae_X	Chrysophyceae_X_unclassified	Chrysophyceae_X_unclassified	Chrysophyceae_X_unclassified
MISEQ_605_000000000-J868R_1_1109_26078_23806	Archaeplastida	Chlorophyta	Chlorophyceae	Chlamydomonadales	Chlamydomonadales_X	Chlamydomonadales_X_unclassified	Chlamydomonadales_X_unclassified
MISEQ_605_000000000-J868R_1_1103_3669_21966	Rhizaria	Cercozoa	Filosa-Thecofilosea	Cryomonadida	Cryomonadida_unclassified	Cryomonadida_unclassified	Cryomonadida_unclassified
MISEQ_605_000000000-J868R_1_1101_21200_9877	Rhizaria	Cercozoa	Filosa-Sarcomonadea	Cercomonadida	Cercomonadidae	Eocercomonas	Eocercomonas_sp.
MISEQ_605_000000000-J868R_1_1106_4998_10019	Amoebozoa	Lobosa	Lobosa_X	Centramoebida	Acanthamoebidae	Acanthamoeba	Acanthamoeba_castellanii
MISEQ_605_000000000-J868R_1_2112_11856_20100	Stramenopiles	Ochrophyta	Chrysophyceae	Chrysophyceae_X	Chrysophyceae_Clade-C	Spumella	Spumella_sp.
MISEQ_605_000000000-J868R_1_1112_11945_6384	Amoebozoa	Lobosa	Tubulinea	Echinamoebida	Vermamoebidae	Hartmannella	Hartmannella_vermiformis		yes		P01
MISEQ_605_000000000-J868R_1_1108_28119_17975	Stramenopiles	Pseudofungi	Hyphochytriomyceta	Hyphochytrydiales	Hyphochrytriaceae	Hyphochytrium	Hyphochytrium_catenoides
MISEQ_605_000000000-J868R_1_1112_28940_14783	Amoebozoa	Conosa	Variosea	Variosea_X	Mb5C-lineage	Mb5C-lineage_X	Mb5C-lineage_X_sp.
MISEQ_605_000000000-J868R_1_2107_14896_9246	Archaeplastida	Chlorophyta	Chlorophyceae	Sphaeropleales	Sphaeropleales_X	Sphaeropleales_X_unclassified	Sphaeropleales_X_unclassified
MISEQ_605_000000000-J868R_1_1104_22186_20186	Stramenopiles	Ochrophyta	Chrysophyceae	Chrysophyceae_X	Chrysophyceae_X_unclassified	Chrysophyceae_X_unclassified	Chrysophyceae_X_unclassified
MISEQ_605_000000000-J868R_1_1101_17220_1426	Rhizaria	Cercozoa	Endomyxa-Phytomyxea	Plasmodiophorida	Plasmodiophorida_X	Spongospora	Spongospora_nasturtii
MISEQ_605_000000000-J868R_1_1114_13846_17092	Rhizaria	Cercozoa	Filosa-Sarcomonadea	Glissomonadida	Allapsidae	Allapsidae_unclassified	Allapsidae_unclassified
MISEQ_605_000000000-J868R_1_1109_16275_16913	Alveolata	Ciliophora	Colpodea	Colpodea_X	Colpodida	Colpodida_unclassified	Colpodida_unclassified	yes
MISEQ_605_000000000-J868R_1_2103_13259_10544	Rhizaria	Cercozoa	Filosa-Thecofilosea	Cryomonadida	Cryomonadida_unclassified	Cryomonadida_unclassified	Cryomonadida_unclassified
MISEQ_605_000000000-J868R_1_1104_6682_13596	Rhizaria	Cercozoa	Filosa-Sarcomonadea	Cercomonadida	Cercomonadidae	Cercomonas	Cercomonas_braziliensis
MISEQ_605_000000000-J868R_1_1104_10108_13601	Rhizaria	Cercozoa	Filosa-Imbricatea	Thaumatomonadida	Thaumatomonadidae	Thaumatomonadidae_unclassified	Thaumatomonadidae_unclassified
MISEQ_605_000000000-J868R_1_2110_5152_10539	Alveolata	Ciliophora	Colpodea	Colpodea_X	Colpodida	Colpodida_unclassified	Colpodida_unclassified
MISEQ_605_000000000-J868R_1_1102_18448_20198	Rhizaria	Cercozoa	Filosa-Thecofilosea	Cryomonadida	Cryomonadida_unclassified	Cryomonadida_unclassified	Cryomonadida_unclassified
MISEQ_605_000000000-J868R_1_1101_11124_12751	Rhizaria	Cercozoa	Filosa-Sarcomonadea	Cercomonadida	Paracercomonadidae	Paracercomonadidae_unclassified	Paracercomonadidae_unclassified
MISEQ_605_000000000-J868R_1_2102_15842_19549	Stramenopiles	Ochrophyta	Chrysophyceae	Chrysophyceae_X	Chrysophyceae_Clade-C	Spumella	Spumella_elongata
MISEQ_605_000000000-J868R_1_1113_6123_21450	Amoebozoa	Conosa	Variosea	Variosea_X	Filamoebidae	Filamoeba	Filamoeba_unclassified
MISEQ_605_000000000-J868R_1_2101_17400_18585	Rhizaria	Cercozoa	Filosa-Sarcomonadea	Cercomonadida	Cercomonadidae	Eocercomonas	Eocercomonas_unclassified
MISEQ_605_000000000-J868R_1_1110_9848_23020	Rhizaria	Cercozoa	Filosa-Imbricatea	Euglyphida	Trinematidae	Trinema	Trinema_unclassified
MISEQ_605_000000000-J868R_1_1113_19807_25072	Rhizaria	Cercozoa	Filosa-Imbricatea	Euglyphida	Euglyphidae	Euglypha	Euglypha_rotunda
MISEQ_605_000000000-J868R_1_1106_7831_16204	Stramenopiles	Ochrophyta	Chrysophyceae	Chrysophyceae_X	Chrysophyceae_Clade-C	Spumella	Spumella_unclassified
MISEQ_605_000000000-J868R_1_1101_16072_1384	Stramenopiles	Ochrophyta	Chrysophyceae	Chrysophyceae_X	Chrysophyceae_X_unclassified	Chrysophyceae_X_unclassified	Chrysophyceae_X_unclassified
MISEQ_605_000000000-J868R_1_2113_20736_8520	Rhizaria	Cercozoa	Filosa-Thecofilosea	Cryomonadida	Rhogostoma-lineage	Rhogostoma-lineage_unclassified	Rhogostoma-lineage_unclassified
MISEQ_605_000000000-J868R_1_1108_12656_7147	Alveolata	Ciliophora	Litostomatea	Rhynchostomatia	Dileptidae	Dileptus	Dileptus_unclassified
MISEQ_605_000000000-J868R_1_1113_22888_15531	Rhizaria	Cercozoa	Filosa-Imbricatea	Thaumatomonadida	Thaumatomonadidae	Thaumatomonadidae_unclassified	Thaumatomonadidae_unclassified
MISEQ_605_000000000-J868R_1_2104_16558_28195	Amoebozoa	Lobosa	Tubulinea	Echinamoebida	Vermamoebidae	Hartmannella	Hartmannella_vermiformis			yes	P02
MISEQ_605_000000000-J868R_1_1108_25109_22720	Stramenopiles	Ochrophyta	Chrysophyceae	Chrysophyceae_X	Chrysophyceae_X_unclassified	Chrysophyceae_X_unclassified	Chrysophyceae_X_unclassified
MISEQ_605_000000000-J868R_1_1107_22521_18441	Rhizaria	Cercozoa	Filosa-Sarcomonadea	Cercomonadida	Cercomonadidae	Cercomonadidae_unclassified	Cercomonadidae_unclassified
MISEQ_605_000000000-J868R_1_2113_17895_9951	Rhizaria	Cercozoa	Filosa-Sarcomonadea	Cercomonadida	Cercomonadidae	Cercomonas	Cercomonas_sp.
MISEQ_605_000000000-J868R_1_1107_11385_24062	Rhizaria	Cercozoa	Filosa-Imbricatea	Euglyphida	Euglyphidae	Euglypha	Euglypha_unclassified
MISEQ_605_000000000-J868R_1_2114_17777_17602	Rhizaria	Cercozoa	Endomyxa	Vampyrellida	Leptophryidae	Platyreta	Platyreta_germanica
MISEQ_605_000000000-J868R_1_1101_6633_19906	Rhizaria	Cercozoa	Filosa-Sarcomonadea	Cercomonadida	Cercomonadidae	Eocercomonas	Eocercomonas_unclassified
MISEQ_605_000000000-J868R_1_2104_19318_24274	Rhizaria	Cercozoa	Filosa-Sarcomonadea	Cercomonadida	Cercomonadidae	Eocercomonas	Eocercomonas_sp.
MISEQ_605_000000000-J868R_1_1105_21530_25916	Archaeplastida	Chlorophyta	Chlorophyceae	Chlamydomonadales	Chlamydomonadales_X	Spongiochloris	Spongiochloris_spongiosa
MISEQ_605_000000000-J868R_1_1112_14242_16339	Rhizaria	Cercozoa	Filosa-Sarcomonadea	Cercomonadida	Paracercomonadidae	Paracercomonas	Paracercomonas_unclassified
MISEQ_605_000000000-J868R_1_2104_14877_7331	Alveolata	Ciliophora	Colpodea	Colpodea_X	Platyophryida	Platyophryida_unclassified	Platyophryida_unclassified
MISEQ_605_000000000-J868R_1_1109_14135_18346	Rhizaria	Cercozoa	Filosa-Imbricatea	Euglyphida	Euglyphidae	Euglypha	Euglypha_rotunda
MISEQ_605_000000000-J868R_1_2114_14859_10401	Rhizaria	Cercozoa	Filosa-Granofilosea	Limnofilida	Limnofilidae	Limnofila	Limnofila_anglica
MISEQ_605_000000000-J868R_1_1106_10645_17362	Rhizaria	Cercozoa	Filosa-Sarcomonadea	Cercomonadida	Paracercomonadidae	Nucleocercomonas	Nucleocercomonas_praelonga
MISEQ_605_000000000-J868R_1_1108_6395_12927	Stramenopiles	Stramenopiles_unclassified	Stramenopiles_unclassified	Stramenopiles_unclassified	Stramenopiles_unclassified	Stramenopiles_unclassified	Stramenopiles_unclassified
MISEQ_605_000000000-J868R_1_1101_14923_2039	Rhizaria	Cercozoa	Filosa-Sarcomonadea	Cercomonadida	Cercomonadidae	Cercomonas	Cercomonas_unclassified
MISEQ_605_000000000-J868R_1_2114_25967_20968	Stramenopiles	Chlorophyta	Chlorophyta_unclassified	Chlorophyta_unclassified	Chlorophyta_unclassified	Chlorophyta_unclassified	Chlorophyta_unclassified
MISEQ_605_000000000-J868R_1_1103_22635_10479	Rhizaria	Cercozoa	Filosa-Sarcomonadea	Cercomonadida	Cercomonadidae	Eocercomonas	Eocercomonas_sp.
MISEQ_605_000000000-J868R_1_1113_18603_18084	Amoebozoa	Lobosa	Tubulinea	Euamoebida	Hartmannellidae	Saccamoeba	Saccamoeba_unclassified
MISEQ_605_000000000-J868R_1_2104_17573_28291	Rhizaria	Cercozoa	Filosa-Thecofilosea	Cryomonadida	Rhogostoma-lineage	Rhogostoma-lineage_unclassified	Rhogostoma-lineage_unclassified
MISEQ_605_000000000-J868R_1_1114_21829_10327	Archaeplastida	Chlorophyta	Chlorophyceae	Chlamydomonadales	Chlamydomonadales_X	Chlorosarcinopsis	Chlorosarcinopsis_eremi
MISEQ_605_000000000-J868R_1_2113_22956_9664	Rhizaria	Cercozoa	Cercozoa_unclassified	Cercozoa_unclassified	Cercozoa_unclassified	Cercozoa_unclassified	Cercozoa_unclassified
MISEQ_605_000000000-J868R_1_1113_20751_13180	Stramenopiles	Ochrophyta	Chrysophyceae	Chrysophyceae_X	Chrysophyceae_X_unclassified	Chrysophyceae_X_unclassified	Chrysophyceae_X_unclassified
MISEQ_605_000000000-J868R_1_1112_14439_11544	Alveolata	Ciliophora	Colpodea	Colpodea_X	Colpodea_X_unclassified	Colpodea_X_unclassified	Colpodea_X_unclassified
MISEQ_605_000000000-J868R_1_1105_15668_8065	Stramenopiles	Ochrophyta	Xanthophyceae	Xanthophyceae_X	Xanthophyceae_XX	Xanthophyceae_XX_unclassified	Xanthophyceae_XX_unclassified
MISEQ_605_000000000-J868R_1_1110_24591_20495	Stramenopiles	Ochrophyta	Chrysophyceae	Chrysophyceae_X	Chrysophyceae_X_unclassified	Chrysophyceae_X_unclassified	Chrysophyceae_X_unclassified
MISEQ_605_000000000-J868R_1_1107_4889_9969	Rhizaria	Cercozoa	Filosa-Sarcomonadea	Cercomonadida	Cercomonadidae	Eocercomonas	Eocercomonas_sp.
MISEQ_605_000000000-J868R_1_1101_13194_1849	Amoebozoa	Lobosa	Lobosa_X	Centramoebida	Acanthamoebidae	Acanthamoeba	Acanthamoeba_sp.
MISEQ_605_000000000-J868R_1_1105_17822_14463	Rhizaria	Cercozoa	Filosa-Sarcomonadea	Cercomonadida	Cercomonadidae	Cercomonas	Cercomonas_unclassified
MISEQ_605_000000000-J868R_1_1107_24468_9342	Rhizaria	Cercozoa	Filosa-Imbricatea	Thaumatomonadida	Thaumatomonadidae	Thaumatomonas	Thaumatomonas_sp.
MISEQ_605_000000000-J868R_1_2110_21548_9553	Rhizaria	Cercozoa	Filosa-Sarcomonadea	Cercomonadida	Cercomonadidae	Eocercomonas	Eocercomonas_echina					yes
MISEQ_605_000000000-J868R_1_1106_10248_7004	Amoebozoa	Lobosa	Tubulinea	Nolandida	Nolandellidae	Nolandellidae_X	Nolandellidae_X_sp.
MISEQ_605_000000000-J868R_1_2104_15714_27374	Stramenopiles	Pseudofungi	Oomycota	Oomycota_X	Peronosporales	Pythium	Pythium_unclassified
MISEQ_605_000000000-J868R_1_2103_12762_8784	Amoebozoa	Conosa	Variosea	Variosea_X	Variosea_X_unclassified	Variosea_X_unclassified	Variosea_X_unclassified
MISEQ_605_000000000-J868R_1_2111_24270_18956	Amoebozoa	Lobosa	Lobosa_X	Centramoebida	Acanthamoebidae	Acanthamoebidae_unclassified	Acanthamoebidae_unclassified
MISEQ_605_000000000-J868R_1_2110_9723_11086	Amoebozoa	Lobosa	Lobosa_X	Centramoebida	Acanthamoebidae	Acanthamoeba	Acanthamoeba_unclassified
