## Supplementary material for "A dual sequence and culture-based survey of maize rhizosphere protists reveals dominant, plant-enriched, and culturable community members": Table S7

### Sheet: Taerum et al., Table S7
Table S7. Taxonomic and abundance data for the 103 protists that were isolated and cultured in this study.
Culture code	Isolation source	Genbank accession #	Fragment length (bp)	Supergroup	Genbank best hit	Genbank accession # of closest match	Coverage	Identity	100% match between V9 regions in htp data?	Classification according to PR2	Reference Miseq ID	MiSeq sequence length (bp)	Notes	Lbs1	Lbs2	Lbs3	Lbs4	Lbs5	Lrh1	Lrh2	Lrh3	Lrh4	Lrh5	Gbs1	Gbs2	Gbs3	Gbs4	Gbs5	Grh1	Grh2	Grh3	Grh4	Grh5
UC19	Lockwood	MW775149	1193	Rhizaria	Cercomonas	MG775579	1	99.92	Yes	Cercomonas sp.	MISEQ_605_000000000-J868R_1_2112_22403_8371	130	Region between primers 1391F and EukBr identical to UC19, UC224, UC226, UC227, UC228, UC229	0.00103223	0.000914117	0.00189527	0.000887567	0.00111343	0.00367352	0.00506638	0.0137922	0.0146169	0.00442893	0.00241622	0.00469155	0.00221419	0.00169411	0.002578	0.00419443	0.0328599	0.00531028	0.0126534	0.00523546
UC22	Lockwood	MW775150	1163	Alveolata	Colpoda	MK801290	0.99	99.57	Yes	Colpodida (unclassified)	MISEQ_605_000000000-J868R_1_1112_15893_6453	120	Region between primers 1391F and EukBr identical to UC22, UC105, UC107, UC217	0.0015559	0.000775171	0.00236293	0.00218425	0.00201478	0.00105265	0.0105928	0.00396155	0.000929942	0.00472436	0.000437221	0.000121253	0.000813939	0.00116917	0.000162766	0.000731639	0.000894591	0.000847422	0.00053616	0.000484323
UC24	Lockwood	MW775151	738	Stramenopiles	uncultured chrysophyte	AB749064	0.96	99.86	Yes	Ochromonas sp.	MISEQ_605_000000000-J868R_1_2113_15717_9767	127	Region between primers 1391F and EukBr identical to UC24, UC26, UC57, UC58, UC59, UC60, UC61, UC80	0.000374324	0.000292517	0.0010707	0.00120654	0.00208547	0	5.54308e-05	5.59466e-05	0.000830083	0.0001529	2.30116e-05	0	3.44889e-06	0	2.1002e-05	0	0	1.73652e-05	0	0
UC26	Lockwood	MW775152	600	Stramenopiles	uncultured chrysophyte	AB749064	0.95	100	Yes	Ochromonas sp.	MISEQ_605_000000000-J868R_1_2113_15717_9767	127	Region between primers 1391F and EukBr identical to UC24, UC26, UC57, UC58, UC59, UC60, UC61, UC80	0.000374324	0.000292517	0.0010707	0.00120654	0.00208547	0	5.54308e-05	5.59466e-05	0.000830083	0.0001529	2.30116e-05	0	3.44889e-06	0	2.1002e-05	0	0	1.73652e-05	0	0
UC29	Lockwood	MW775153	740	Stramenopiles	Ochromonas	M32704	0.99	97.57	Yes	Ochrophyta (unclassified)	MISEQ_605_000000000-J868R_1_2101_20749_23409	127	Region between primers 1391F and EukBr identical to UC29, UC76, UC77, UC100	3.21389e-05	0	7.99951e-05	2.77365e-05	0	0	5.54308e-06	0.000277069	0	0.000272111	0	4.66357e-06	0.000200036	0.000161722	0	0	0	6.94608e-06	0	0
UC30	Lockwood	MW775154	588	Stramenopiles	Ochromonas	M32704	1	95.6	No					N/A	N/A	N/A	N/A	N/A	N/A	N/A	N/A	N/A	N/A	N/A	N/A	N/A	N/A	N/A	N/A	N/A	N/A	N/A	N/A
UC31	Lockwood	MW775155	352	Stramenopiles	Chrysophyceae	KX442738	0.94	96.69	No					N/A	N/A	N/A	N/A	N/A	N/A	N/A	N/A	N/A	N/A	N/A	N/A	N/A	N/A	N/A	N/A	N/A	N/A	N/A	N/A
UC32	Lockwood	MW775156	1173	Stramenopiles	Bicosoecida	FJ971856	0.98	93.49	No					N/A	N/A	N/A	N/A	N/A	N/A	N/A	N/A	N/A	N/A	N/A	N/A	N/A	N/A	N/A	N/A	N/A	N/A	N/A	N/A
UC38	Lockwood	MW775157	1180	Stramenopiles	Adriamonas	AF243501	1	99.45	Yes	Adriamonas sp.	MISEQ_605_000000000-J868R_1_1104_5491_13625	126	Region between primers 1391F and EukBr identical to UC38, UC39, UC40, UC72, UC73, UC84, UC95	0.000155023	0.000329082	0.000184604	5.54729e-05	0.000412381	0	0	0	3.12061e-05	0.00013476	0	0	0	0	0	0	0	0	0	0
UC39	Lockwood	MW775158	733	Stramenopiles	Adriamonas	AF243501	1	99.45	Yes	Adriamonas sp.	MISEQ_605_000000000-J868R_1_1104_5491_13625	126	Region between primers 1391F and EukBr identical to UC38, UC39, UC40, UC72, UC73, UC84, UC95	0.000155023	0.000329082	0.000184604	5.54729e-05	0.000412381	0	0	0	3.12061e-05	0.00013476	0	0	0	0	0	0	0	0	0	0
UC40	Lockwood	MW775159	1181	Stramenopiles	Adriamonas	AF243501	1	99.66	Yes	Adriamonas sp.	MISEQ_605_000000000-J868R_1_1104_5491_13625	126	Region between primers 1391F and EukBr identical to UC38, UC39, UC40, UC72, UC73, UC84, UC95	0.000155023	0.000329082	0.000184604	5.54729e-05	0.000412381	0	0	0	3.12061e-05	0.00013476	0	0	0	0	0	0	0	0	0	0
UC43	Lockwood	MW775160	1194	Stramenopiles	uncultured chrysophyte	AB749151	0.97	99.76	Yes	unclassified eukaryote	MISEQ_605_000000000-J868R_1_2104_16433_13896	127	Region between primers 1391F and EukBr identical to UC43, UC52, UC74	0.00160505	0.00130902	0.000559966	0.000239227	0.000265102	0.00194775	0.000997755	0.000591435	0.000617881	2.07323e-05	0.000293399	0.000499002	0.0013968	0.000869588	0.000283527	0.000531688	0.000327289	8.68261e-05	0.000896153	0.000204643
UC47	Lockwood	MW775161	602	Rhizaria	Neocercomonas	MG775597	1	99.67	Yes	Cercomonas sp.	MISEQ_605_000000000-J868R_1_1104_26170_11983	130		0	0	6.15347e-06	0	0	0	0.000133034	0	0	5.18307e-05	0	4.66357e-06	6.89779e-06	2.65118e-06	0	4.54434e-06	0	3.47304e-06	7.65943e-05	6.48037e-05
UC48	Lockwood	MW775162	802	Stramenopiles	Ochromonas	KY887582	0.99	99.12	Yes	Chrysophyceae (unclassified)	MISEQ_605_000000000-J868R_1_2113_28223_9895	125	Region between primers 1391F and EukBr identical to UC48, UC62, UC97, UC98, UC102, UC253	0	5.11905e-05	0.000375362	0	0.00150224	0	0.000687342	0.000253092	0	0.00151605	0.000166834	0.000494338	0.000800143	0.000890798	0.000472545	0.000109064	0.000218193	0.00138922	0.000467225	0.000573001
UC49	Lockwood	MW775163	762	Stramenopiles	Adriamonas	AF243501	1	93.21	Yes	unclassified eukaryote	MISEQ_605_000000000-J868R_1_1112_12457_17455	129		0.000111541	0.000117007	0.000221525	3.46706e-05	0.000341687	0.0001647	0.00030487	6.12748e-05	1.87237e-05	5.70137e-05	0	9.32714e-06	0	1.85583e-05	1.0501e-05	0	0	0	3.06377e-05	0
UC51	Lockwood	MW775164	442	Stramenopiles	Paramonas	AY520452	0.96	91.22	Yes	unclassified eukaryote	MISEQ_605_000000000-J868R_1_2102_14799_15146	129	Region between primers 1391F and EukBr identical to UC51, UC114, UC222, UC241	3.78105e-05	0	0	0	0	0	5.54308e-06	0	0	7.25629e-05	0	0	0	0	1.57515e-05	0	0	3.47304e-06	0	0
UC52	Lockwood	MW775165	851	Stramenopiles	uncultured chrysophyte	AB749151	0.97	99.76	Yes	unclassified eukaryote	MISEQ_605_000000000-J868R_1_2104_16433_13896	127	Region between primers 1391F and EukBr identical to UC43, UC52, UC74	0.00160505	0.00130902	0.000559966	0.000239227	0.000265102	0.00194775	0.000997755	0.000591435	0.000617881	2.07323e-05	0.000293399	0.000499002	0.0013968	0.000869588	0.000283527	0.000531688	0.000327289	8.68261e-05	0.000896153	0.000204643
UC53	Lockwood	MW775166	564	Stramenopiles	uncultured stramenopile	KX465213	1	92.23	No					N/A	N/A	N/A	N/A	N/A	N/A	N/A	N/A	N/A	N/A	N/A	N/A	N/A	N/A	N/A	N/A	N/A	N/A	N/A	N/A
UC57	Lockwood	MW775167	551	Stramenopiles	uncultured chrysophyte	AB749064	0.95	99.81	Yes	Ochromonas sp.	MISEQ_605_000000000-J868R_1_2113_15717_9767	127	Region between primers 1391F and EukBr identical to UC24, UC26, UC57, UC58, UC59, UC60, UC61, UC80	0.000374324	0.000292517	0.0010707	0.00120654	0.00208547	0	5.54308e-05	5.59466e-05	0.000830083	0.0001529	2.30116e-05	0	3.44889e-06	0	2.1002e-05	0	0	1.73652e-05	0	0
UC58	Lockwood	MW775168	1197	Stramenopiles	uncultured chrysophyte	AB749064	0.97	99.91	Yes	Ochromonas sp.	MISEQ_605_000000000-J868R_1_2113_15717_9767	127	Region between primers 1391F and EukBr identical to UC24, UC26, UC57, UC58, UC59, UC60, UC61, UC80	0.000374324	0.000292517	0.0010707	0.00120654	0.00208547	0	5.54308e-05	5.59466e-05	0.000830083	0.0001529	2.30116e-05	0	3.44889e-06	0	2.1002e-05	0	0	1.73652e-05	0	0
UC59	Lockwood	MW775169	606	Stramenopiles	uncultured chrysophyte	AB749064	0.95	99.83	Yes	Ochromonas sp.	MISEQ_605_000000000-J868R_1_2113_15717_9767	127	Region between primers 1391F and EukBr identical to UC24, UC26, UC57, UC58, UC59, UC60, UC61, UC80	0.000374324	0.000292517	0.0010707	0.00120654	0.00208547	0	5.54308e-05	5.59466e-05	0.000830083	0.0001529	2.30116e-05	0	3.44889e-06	0	2.1002e-05	0	0	1.73652e-05	0	0
UC60	Lockwood	MW775170	722	Stramenopiles	uncultured chrysophyte	AB749064	0.96	99.14	Yes	Ochromonas sp.	MISEQ_605_000000000-J868R_1_2113_15717_9767	127	Region between primers 1391F and EukBr identical to UC24, UC26, UC57, UC58, UC59, UC60, UC61, UC80	0.000374324	0.000292517	0.0010707	0.00120654	0.00208547	0	5.54308e-05	5.59466e-05	0.000830083	0.0001529	2.30116e-05	0	3.44889e-06	0	2.1002e-05	0	0	1.73652e-05	0	0
UC61	Lockwood	MW775171	356	Stramenopiles	Ochromonas	M32704	1	98.32	Yes	Ochromonas sp.	MISEQ_605_000000000-J868R_1_2113_15717_9767	127	Region between primers 1391F and EukBr identical to UC24, UC26, UC57, UC58, UC59, UC60, UC61, UC80	0.000374324	0.000292517	0.0010707	0.00120654	0.00208547	0	5.54308e-05	5.59466e-05	0.000830083	0.0001529	2.30116e-05	0	3.44889e-06	0	2.1002e-05	0	0	1.73652e-05	0	0
UC62	Lockwood	MW775172	419	Stramenopiles	Ochromonas	KY887582	1	98.09	Yes	Chrysophyceae (unclassified)	MISEQ_605_000000000-J868R_1_2113_28223_9895	125	Region between primers 1391F and EukBr identical to UC48, UC62, UC97, UC98, UC102, UC253	0	5.11905e-05	0.000375362	0	0.00150224	0	0.000687342	0.000253092	0	0.00151605	0.000166834	0.000494338	0.000800143	0.000890798	0.000472545	0.000109064	0.000218193	0.00138922	0.000467225	0.000573001
UC64	Lockwood	MW775173	488	Stramenopiles	Spumella	EF027354	1	98.57	Yes	Spumella sp.	MISEQ_605_000000000-J868R_1_2102_15842_19549	127	Region between primers 1391F and EukBr identical to UC64, UC88	0.00327439	0.00303487	0.001323	0.00159831	0.000989714	0.000615834	0.000354757	0.000479542	0.00197847	0.000241013	3.45175e-05	0.000634246	0.000275912	0.000925263	7.87575e-05	0.000177229	0.00061094	0.00031952	0.000314037	0.000262626
UC66	Lockwood	MW775174	478	Stramenopiles	uncultured stramenopile	KX465213	1	89.63	No					N/A	N/A	N/A	N/A	N/A	N/A	N/A	N/A	N/A	N/A	N/A	N/A	N/A	N/A	N/A	N/A	N/A	N/A	N/A	N/A
UC70	Lockwood	MW775175	693	Rhizaria	Thaumatomastix	AF411261	0.99	99.71	Yes	Thaumatomonas sp.	MISEQ_605_000000000-J868R_1_1107_24468_9342	130	Region between primers 1391F and EukBr identical to UC70, UC212, UC213, UC214, UC215, UC236, UC252	0.00014557	1.46259e-05	6.15347e-05	6.93412e-06	0	6.44478e-05	7.20601e-05	7.99237e-06	0.000131066	7.7746e-06	1.15058e-05	0.000349768	0.000113814	0.000148466	3.1503e-05	0.000331737	0.00141825	6.59878e-05	0.000114891	0.00042293
UC72	Lockwood	MW775176	746	Stramenopiles	Adriamonas	AF243501	1	99.87	Yes	Adriamonas sp.	MISEQ_605_000000000-J868R_1_1104_5491_13625	126	Region between primers 1391F and EukBr identical to UC38, UC39, UC40, UC72, UC73, UC84, UC95	0.000155023	0.000329082	0.000184604	5.54729e-05	0.000412381	0	0	0	3.12061e-05	0.00013476	0	0	0	0	0	0	0	0	0	0
UC73	Lockwood	MW775177	606	Stramenopiles	Adriamonas	AF243501	1	100	Yes	Adriamonas sp.	MISEQ_605_000000000-J868R_1_1104_5491_13625	126	Region between primers 1391F and EukBr identical to UC38, UC39, UC40, UC72, UC73, UC84, UC95	0.000155023	0.000329082	0.000184604	5.54729e-05	0.000412381	0	0	0	3.12061e-05	0.00013476	0	0	0	0	0	0	0	0	0	0
UC74	Lockwood	MW775178	612	Stramenopiles	uncultured chrysophyte	AB749151	0.95	99.83	Yes	unclassified eukaryote	MISEQ_605_000000000-J868R_1_2104_16433_13896	127	Region between primers 1391F and EukBr identical to UC43, UC52, UC74	0.00160505	0.00130902	0.000559966	0.000239227	0.000265102	0.00194775	0.000997755	0.000591435	0.000617881	2.07323e-05	0.000293399	0.000499002	0.0013968	0.000869588	0.000283527	0.000531688	0.000327289	8.68261e-05	0.000896153	0.000204643
UC76	Lockwood	MW775179	369	Stramenopiles	Ochromonas	M32704	1	97.57	Yes	Ochrophyta (unclassified)	MISEQ_605_000000000-J868R_1_2101_20749_23409	127	Region between primers 1391F and EukBr identical to UC29, UC76, UC77, UC100	3.21389e-05	0	7.99951e-05	2.77365e-05	0	0	5.54308e-06	0.000277069	0	0.000272111	0	4.66357e-06	0.000200036	0.000161722	0	0	0	6.94608e-06	0	0
UC77	Lockwood	MW775180	369	Stramenopiles	Ochromonas	M32704	1	97.57	Yes	Ochrophyta (unclassified)	MISEQ_605_000000000-J868R_1_2101_20749_23409	127	Region between primers 1391F and EukBr identical to UC29, UC76, UC77, UC100	3.21389e-05	0	7.99951e-05	2.77365e-05	0	0	5.54308e-06	0.000277069	0	0.000272111	0	4.66357e-06	0.000200036	0.000161722	0	0	0	6.94608e-06	0	0
UC78	Lockwood	MW775181	368	Stramenopiles	Adriamonas	AF243501	1	91.67	Yes	unclassified eukaryote	MISEQ_605_000000000-J868R_1_1110_11506_4858	124		6.04968e-05	0	0	3.46706e-05	0	0	0	0	0	0	1.72587e-05	1.86543e-05	0.000224178	5.30237e-06	0	6.36207e-05	8.72772e-05	0	0	1.36429e-05
UC80	Lockwood	MW775182	740	Stramenopiles	uncultured chrysophyte	AB749064	0.96	99.72	Yes	Ochromonas sp.	MISEQ_605_000000000-J868R_1_2113_15717_9767	127	Region between primers 1391F and EukBr identical to UC24, UC26, UC57, UC58, UC59, UC60, UC61, UC80	0.000374324	0.000292517	0.0010707	0.00120654	0.00208547	0	5.54308e-05	5.59466e-05	0.000830083	0.0001529	2.30116e-05	0	3.44889e-06	0	2.1002e-05	0	0	1.73652e-05	0	0
UC81	Lockwood	MW775183	412	Haptista	Chlamydaster	KY857824	0.99	91.5	No					N/A	N/A	N/A	N/A	N/A	N/A	N/A	N/A	N/A	N/A	N/A	N/A	N/A	N/A	N/A	N/A	N/A	N/A	N/A	N/A
UC82	Lockwood	MW775184	1153	Stramenopiles	uncultured chrysophyte	AB749064	0.99	99.48	No					N/A	N/A	N/A	N/A	N/A	N/A	N/A	N/A	N/A	N/A	N/A	N/A	N/A	N/A	N/A	N/A	N/A	N/A	N/A	N/A
UC84	Lockwood	MW775185	369	Stramenopiles	Adriamonas	AF243501	1	100	Yes	Adriamonas sp.	MISEQ_605_000000000-J868R_1_1104_5491_13625	126	Region between primers 1391F and EukBr identical to UC38, UC39, UC40, UC72, UC73, UC84, UC95	0.000155023	0.000329082	0.000184604	5.54729e-05	0.000412381	0	0	0	3.12061e-05	0.00013476	0	0	0	0	0	0	0	0	0	0
UC85	Lockwood	MW775186	1101	Stramenopiles	Adriamonas	AF243501	0.99	99.55	N/A				Culture had an incomplete V9 region sequence
UC88	Lockwood	MW775187	653	Stramenopiles	Spumella	EF027354	1	99.54	Yes	Spumella sp.	MISEQ_605_000000000-J868R_1_2102_15842_19549	127	Region between primers 1391F and EukBr identical to UC64, UC88	0.00327439	0.00303487	0.001323	0.00159831	0.000989714	0.000615834	0.000354757	0.000479542	0.00197847	0.000241013	3.45175e-05	0.000634246	0.000275912	0.000925263	7.87575e-05	0.000177229	0.00061094	0.00031952	0.000314037	0.000262626
UC91	Lockwood	MW775188	369	Stramenopiles	Adriamonas	AF243501	1	91.67	Yes	unclassified eukaryote	MISEQ_605_000000000-J868R_1_1102_6875_23653	126		3.78105e-06	7.31294e-06	8.61485e-05	1.38682e-05	0.000223864	0	0	0	0	1.03661e-05	0	0	0	0	0	0	0	0	0	0
UC95	Lockwood	MW775189	570	Stramenopiles	Adriamonas	AF243501	1	88.77	Yes	Adriamonas sp.	MISEQ_605_000000000-J868R_1_1104_5491_13625	126	Region between primers 1391F and EukBr identical to UC38, UC39, UC40, UC72, UC73, UC84, UC95	0.000155023	0.000329082	0.000184604	5.54729e-05	0.000412381	0	0	0	3.12061e-05	0.00013476	0	0	0	0	0	0	0	0	0	0
UC97	Lockwood	MW775190	418	Stramenopiles	Ochromonas	GU290079	1	97.37	Yes	Chrysophyceae (unclassified)	MISEQ_605_000000000-J868R_1_2113_28223_9895	125	Region between primers 1391F and EukBr identical to UC48, UC62, UC97, UC98, UC102, UC253	0	5.11905e-05	0.000375362	0	0.00150224	0	0.000687342	0.000253092	0	0.00151605	0.000166834	0.000494338	0.000800143	0.000890798	0.000472545	0.000109064	0.000218193	0.00138922	0.000467225	0.000573001
UC98	Lockwood	MW775191	356	Stramenopiles	Ochromonas	KY887582	0.99	99.15	Yes	Chrysophyceae (unclassified)	MISEQ_605_000000000-J868R_1_2113_28223_9895	125	Region between primers 1391F and EukBr identical to UC48, UC62, UC97, UC98, UC102, UC253	0	5.11905e-05	0.000375362	0	0.00150224	0	0.000687342	0.000253092	0	0.00151605	0.000166834	0.000494338	0.000800143	0.000890798	0.000472545	0.000109064	0.000218193	0.00138922	0.000467225	0.000573001
UC99	Lockwood	MW775192	628	Haptista	Chlamydaster	AF534709	0.99	94.73	No					N/A	N/A	N/A	N/A	N/A	N/A	N/A	N/A	N/A	N/A	N/A	N/A	N/A	N/A	N/A	N/A	N/A	N/A	N/A	N/A
UC100	Lockwood	MW775193	810	Stramenopiles	Ochromonas	M32704	1	97.54	Yes	Ochrophyta (unclassified)	MISEQ_605_000000000-J868R_1_2101_20749_23409	127	Region between primers 1391F and EukBr identical to UC29, UC76, UC77, UC100	3.21389e-05	0	7.99951e-05	2.77365e-05	0	0	5.54308e-06	0.000277069	0	0.000272111	0	4.66357e-06	0.000200036	0.000161722	0	0	0	6.94608e-06	0	0
UC102	Lockwood	MW775194	327	Stramenopiles	Poteriospumella	KX442743	0.99	99.08	Yes	Chrysophyceae (unclassified)	MISEQ_605_000000000-J868R_1_2113_28223_9895	125	Region between primers 1391F and EukBr identical to UC48, UC62, UC97, UC98, UC102, UC253	0	5.11905e-05	0.000375362	0	0.00150224	0	0.000687342	0.000253092	0	0.00151605	0.000166834	0.000494338	0.000800143	0.000890798	0.000472545	0.000109064	0.000218193	0.00138922	0.000467225	0.000573001
UC105	Lockwood	MW775195	369	Alveolata	Colpoda	MK801290	1	100	Yes	Colpodida (unclassified)	MISEQ_605_000000000-J868R_1_1112_15893_6453	120	Region between primers 1391F and EukBr identical to UC22, UC105, UC107, UC217	0.0015559	0.000775171	0.00236293	0.00218425	0.00201478	0.00105265	0.0105928	0.00396155	0.000929942	0.00472436	0.000437221	0.000121253	0.000813939	0.00116917	0.000162766	0.000731639	0.000894591	0.000847422	0.00053616	0.000484323
UC107	Lockwood	MW775196	731	Alveolata	Colpoda	MK801290	1	100	Yes	Colpodida (unclassified)	MISEQ_605_000000000-J868R_1_1112_15893_6453	120	Region between primers 1391F and EukBr identical to UC22, UC105, UC107, UC217	0.0015559	0.000775171	0.00236293	0.00218425	0.00201478	0.00105265	0.0105928	0.00396155	0.000929942	0.00472436	0.000437221	0.000121253	0.000813939	0.00116917	0.000162766	0.000731639	0.000894591	0.000847422	0.00053616	0.000484323
UC108	Lockwood	MW775197	1126	Alveolata	Prorodontida	EF023400	1	96.28	N/A				Culture had an incomplete V9 region sequence
UC111	Lockwood	MW775198	432	Stramenopiles	Ochromonas	M32704	0.96	97.38	Yes	Ochromonas sp.	MISEQ_605_000000000-J868R_1_2113_15717_9767	127		0.000374324	0.000292517	0.0010707	0.00120654	0.00208547	0	5.54308e-05	5.59466e-05	0.000830083	0.0001529	2.30116e-05	0	3.44889e-06	0	2.1002e-05	0	0	1.73652e-05	0	0
UC112	Lockwood	MW775199	238	Stramenopiles	Poteriospumella	KX442743	1	97.9	No					N/A	N/A	N/A	N/A	N/A	N/A	N/A	N/A	N/A	N/A	N/A	N/A	N/A	N/A	N/A	N/A	N/A	N/A	N/A	N/A
UC114	Lockwood	MW775200	611	Stramenopiles	uncultured stramenopile	KX465213	1	92.99	Yes	unclassified eukaryote	MISEQ_605_000000000-J868R_1_2102_14799_15146	129	Region between primers 1391F and EukBr identical to UC51, UC114, UC222, UC241	3.78105e-05	0	0	0	0	0	5.54308e-06	0	0	7.25629e-05	0	0	0	0	1.57515e-05	0	0	3.47304e-06	0	0
UC117	Lockwood	MW775201	602	Rhizaria	Capsellina	GQ377676	0.95	99.65	Yes	Capsellina sp.	MISEQ_605_000000000-J868R_1_2110_17604_3879	128		0.000202286	0	0.000406129	0.00011788	0	0.000422491	2.21723e-05	0.000626069	0	0	0	0	0	0	0	0	0	0	0	0
UC122	Lockwood	MW775202	793	Amoebozoa	Flamella	EU186023	0.97	99.1	No					N/A	N/A	N/A	N/A	N/A	N/A	N/A	N/A	N/A	N/A	N/A	N/A	N/A	N/A	N/A	N/A	N/A	N/A	N/A	N/A
UC123	Lockwood	MW775203	689	Rhizaria	Paracercomonas	FJ790729	1	98.69	No					N/A	N/A	N/A	N/A	N/A	N/A	N/A	N/A	N/A	N/A	N/A	N/A	N/A	N/A	N/A	N/A	N/A	N/A	N/A	N/A
UC200	Griswold	MW775204	1161	Alveolata	Colpoda	AY905498	0.99	99.4	Yes	Colpoda sp.	MISEQ_605_000000000-J868R_1_2106_22920_13017	120	Region between primers 1391F and EukBr identical to UC200, UC216	0.000103979	0	0	0.000856363	0.0014669	4.29652e-05	0	0	3.74473e-05	0.000380955	0.000109305	0.000158561	0.00027936	3.97678e-05	0	0.000227217	0.000109096	0.000552214	0.000107232	0.000508198
UC201	Griswold	MW775205	1164	Stramenopiles	Paramonas	AY520452	0.99	98.89	No				Region between primers 1391F and EukBr identical to UC201, UC211	N/A	N/A	N/A	N/A	N/A	N/A	N/A	N/A	N/A	N/A	N/A	N/A	N/A	N/A	N/A	N/A	N/A	N/A	N/A	N/A
UC202	Griswold	MW775206	1161	Alveolata	uncultured alveolate	DQ244022	0.99	99.13	Yes	Colpoda sp.	MISEQ_605_000000000-J868R_1_1112_29182_14770	120		5.67157e-05	0.000277892	0	0.000367508	0.000170843	0	0	0	0.000268373	8.81121e-05	0	6.99536e-05	0.000603556	0.000212095	2.62525e-05	0.000545321	0	0.000823111	0.000222124	2.72858e-05
UC203	Griswold	MW775207	1193	Rhizaria	Cercomonas	AF411268	0.99	100	Yes	Limnofila sp.	MISEQ_605_000000000-J868R_1_1106_19102_20921	130	Region between primers 1391F and EukBr identical to UC203, UC204, UC205	0	0	0	0	0	0	0	0	0	0	0	0	2.41423e-05	0.000206792	0	4.54434e-06	0.000109096	6.94608e-06	9.95726e-05	0
UC204	Griswold	MW775208	1205	Rhizaria	Cercomonas	AF411268	0.99	99.92	Yes	Limnofila sp.	MISEQ_605_000000000-J868R_1_1106_19102_20921	130	Region between primers 1391F and EukBr identical to UC203, UC204, UC205	0	0	0	0	0	0	0	0	0	0	0	0	2.41423e-05	0.000206792	0	4.54434e-06	0.000109096	6.94608e-06	9.95726e-05	0
UC205	Griswold	MW775209	1194	Rhizaria	Cercomonas	AF411268	0.99	100	Yes	Limnofila sp.	MISEQ_605_000000000-J868R_1_1106_19102_20921	130	Region between primers 1391F and EukBr identical to UC203, UC204, UC205	0	0	0	0	0	0	0	0	0	0	0	0	2.41423e-05	0.000206792	0	4.54434e-06	0.000109096	6.94608e-06	9.95726e-05	0
UC207	Griswold	MW775210	1192	Rhizaria	Neocercomonas	MG775617	0.99	99.75	Yes	Cercomonas sp.	MISEQ_605_000000000-J868R_1_1101_14923_2039	130		0.000603077	0.000117007	0.000110762	0.000187221	0.000259211	0.000143217	0.000388016	9.59084e-05	0.000230925	0.000277294	0	6.529e-05	0.000151751	2.9163e-05	0	0.000113608	8.72772e-05	0.000371616	8.42537e-05	0.00018759
UC208	Griswold	MW775211	1163	Alveolata	uncultured alveolate	DQ244022	0.99	99.39	Yes	Colpoda sp.	MISEQ_605_000000000-J868R_1_1112_29182_14770	120	Region between primers 1391F and EukBr identical to UC208, UC210	5.67157e-05	0.000277892	0	0.000367508	0.000170843	0	0	0	0.000268373	8.81121e-05	0	6.99536e-05	0.000603556	0.000212095	2.62525e-05	0.000545321	0	0.000823111	0.000222124	2.72858e-05
UC209	Griswold	MW775212	1201	Stramenopiles	Nerada	AY520453	0.88	89.91	Yes	unclassified eukaryote	MISEQ_605_000000000-J868R_1_1108_25895_16783	129		9.45262e-06	4.38776e-05	0	3.46706e-05	0	0.000186182	7.76032e-05	0	0.000199719	1.03661e-05	0	0	6.89779e-06	0	0	0	0	0	0	0
UC210	Griswold	MW775213	1162	Alveolata	uncultured alveolate	DQ244022	0.99	99.22	Yes	Colpoda sp.	MISEQ_605_000000000-J868R_1_1112_29182_14770	120	Region between primers 1391F and EukBr identical to UC208, UC210	5.67157e-05	0.000277892	0	0.000367508	0.000170843	0	0	0	0.000268373	8.81121e-05	0	6.99536e-05	0.000603556	0.000212095	2.62525e-05	0.000545321	0	0.000823111	0.000222124	2.72858e-05
UC211	Griswold	MW775214	1165	Stramenopiles	Paramonas	AY520452	0.99	98.89	No				Region between primers 1391F and EukBr identical to UC201, UC211	N/A	N/A	N/A	N/A	N/A	N/A	N/A	N/A	N/A	N/A	N/A	N/A	N/A	N/A	N/A	N/A	N/A	N/A	N/A	N/A
UC212	Griswold	MW775215	1195	Rhizaria	Thaumatomonas	KC243112	0.99	99.75	Yes	Thaumatomonas sp.	MISEQ_605_000000000-J868R_1_1107_24468_9342	130	Region between primers 1391F and EukBr identical to UC70, UC212, UC213, UC214, UC215, UC236, UC252	0.00014557	1.46259e-05	6.15347e-05	6.93412e-06	0	6.44478e-05	7.20601e-05	7.99237e-06	0.000131066	7.7746e-06	1.15058e-05	0.000349768	0.000113814	0.000148466	3.1503e-05	0.000331737	0.00141825	6.59878e-05	0.000114891	0.00042293
UC213	Griswold	MW775216	1205	Rhizaria	Thaumatomonas	KC243112	0.99	99.67	Yes	Thaumatomonas sp.	MISEQ_605_000000000-J868R_1_1107_24468_9342	130	Region between primers 1391F and EukBr identical to UC70, UC212, UC213, UC214, UC215, UC236, UC252	0.00014557	1.46259e-05	6.15347e-05	6.93412e-06	0	6.44478e-05	7.20601e-05	7.99237e-06	0.000131066	7.7746e-06	1.15058e-05	0.000349768	0.000113814	0.000148466	3.1503e-05	0.000331737	0.00141825	6.59878e-05	0.000114891	0.00042293
UC214	Griswold	MW775217	1192	Rhizaria	Thaumatomonas	KC243112	0.99	99.75	Yes	Thaumatomonas sp.	MISEQ_605_000000000-J868R_1_1107_24468_9342	130	Region between primers 1391F and EukBr identical to UC70, UC212, UC213, UC214, UC215, UC236, UC252	0.00014557	1.46259e-05	6.15347e-05	6.93412e-06	0	6.44478e-05	7.20601e-05	7.99237e-06	0.000131066	7.7746e-06	1.15058e-05	0.000349768	0.000113814	0.000148466	3.1503e-05	0.000331737	0.00141825	6.59878e-05	0.000114891	0.00042293
UC215	Griswold	MW775218	1193	Rhizaria	Thaumatomonas	KC243112	0.99	99.75	Yes	Thaumatomonas sp.	MISEQ_605_000000000-J868R_1_1107_24468_9342	130	Region between primers 1391F and EukBr identical to UC70, UC212, UC213, UC214, UC215, UC236, UC252	0.00014557	1.46259e-05	6.15347e-05	6.93412e-06	0	6.44478e-05	7.20601e-05	7.99237e-06	0.000131066	7.7746e-06	1.15058e-05	0.000349768	0.000113814	0.000148466	3.1503e-05	0.000331737	0.00141825	6.59878e-05	0.000114891	0.00042293
UC216	Griswold	MW775219	1162	Alveolata	Colpoda	AY905498	0.99	99.4	Yes	Colpoda sp.	MISEQ_605_000000000-J868R_1_2106_22920_13017	120	Region between primers 1391F and EukBr identical to UC200, UC216	0.000103979	0	0	0.000856363	0.0014669	4.29652e-05	0	0	3.74473e-05	0.000380955	0.000109305	0.000158561	0.00027936	3.97678e-05	0	0.000227217	0.000109096	0.000552214	0.000107232	0.000508198
UC217	Griswold	MW775220	1155	Alveolata	Colpoda	MK801290	0.99	99.83	Yes	Colpodida (unclassified)	MISEQ_605_000000000-J868R_1_1112_15893_6453	120	Region between primers 1391F and EukBr identical to UC22, UC105, UC107, UC217	0.0015559	0.000775171	0.00236293	0.00218425	0.00201478	0.00105265	0.0105928	0.00396155	0.000929942	0.00472436	0.000437221	0.000121253	0.000813939	0.00116917	0.000162766	0.000731639	0.000894591	0.000847422	0.00053616	0.000484323
UC218	Griswold	MW775221	1157	Alveolata	Prorodontida	EF023400	0.98	96.42	Yes	Colpodea (unclassified)	MISEQ_605_000000000-J868R_1_2107_5348_10038	120		4.15915e-05	0.000270579	0.000129223	0.000232293	8.24762e-05	0.000221987	0	0	0	0.000160675	6.3282e-05	0	0.000120711	8.21867e-05	6.3006e-05	5.45321e-05	0	0	0.000153189	8.52681e-05
UC219	Griswold	MW775222	1306	Ophisthokonta	Nuclearia	GQ330607	0.75	95.78	Yes	Nuclearia sp.	MISEQ_605_000000000-J868R_1_1108_16545_7615	130	Region between primers 1391F and EukBr identical to UC219, UC220, UC242	6.42778e-05	2.92517e-05	0	0	5.30204e-05	0	0.000615282	4.79542e-05	0	0.000266928	0	0	2.06934e-05	0.000288979	0	0	0	0	0	0
UC220	Griswold	MW775223	1306	Ophisthokonta	Nuclearia	GQ330607	0.75	95.78	Yes	Nuclearia sp.	MISEQ_605_000000000-J868R_1_1108_16545_7615	130	Region between primers 1391F and EukBr identical to UC219, UC220, UC242	6.42778e-05	2.92517e-05	0	0	5.30204e-05	0	0.000615282	4.79542e-05	0	0.000266928	0	0	2.06934e-05	0.000288979	0	0	0	0	0	0
UC221	Griswold	MW775224	1142	Alveolata	Prorodontida	EF023400	0.99	97	Yes	Colpodea (unclassified)	MISEQ_605_000000000-J868R_1_1112_14439_11544	119		0.000200395	0.000482654	0.000356901	0.000454185	0.000530204	0.000128896	0.000171836	3.99618e-05	0.000349509	0.000748953	9.77995e-05	0.000648236	5.51823e-05	0.000400329	0.00010501	0.000422624	2.18193e-05	0.000236167	0.000153189	1.70536e-05
UC222	Griswold	MW775225	1121	Stramenopiles	Bicosoecida	FJ971856	0.98	94.46	Yes	unclassified eukaryote	MISEQ_605_000000000-J868R_1_2102_14799_15146	129	Region between primers 1391F and EukBr identical to UC51, UC114, UC222, UC241	3.78105e-05	0	0	0	0	0	5.54308e-06	0	0	7.25629e-05	0	0	0	0	1.57515e-05	0	0	3.47304e-06	0	0
UC224	Griswold	MW775226	1192	Rhizaria	Cercomonas	MG775579	1	99.58	Yes	Cercomonas sp.	MISEQ_605_000000000-J868R_1_2112_22403_8371	130	Region between primers 1391F and EukBr identical to UC19, UC224, UC226, UC227, UC228, UC229	0.00103223	0.000914117	0.00189527	0.000887567	0.00111343	0.00367352	0.00506638	0.0137922	0.0146169	0.00442893	0.00241622	0.00469155	0.00221419	0.00169411	0.002578	0.00419443	0.0328599	0.00531028	0.0126534	0.00523546
UC225	Griswold	MW775227	1202	Rhizaria	Allapsa	AF411265	0.99	99.83	Yes	Allapsa sp.	MISEQ_605_000000000-J868R_1_2106_4887_12374	125		0	0	0	1.04012e-05	0	0	0	0	0	0	0	0	1.37956e-05	0	0	0	0	0	0	3.41072e-06
UC226	Griswold	MW775228	1192	Rhizaria	Cercomonas	MG775579	1	99.58	Yes	Cercomonas sp.	MISEQ_605_000000000-J868R_1_2112_22403_8371	130	Region between primers 1391F and EukBr identical to UC19, UC224, UC226, UC227, UC228, UC229	0.00103223	0.000914117	0.00189527	0.000887567	0.00111343	0.00367352	0.00506638	0.0137922	0.0146169	0.00442893	0.00241622	0.00469155	0.00221419	0.00169411	0.002578	0.00419443	0.0328599	0.00531028	0.0126534	0.00523546
UC227	Griswold	MW775229	1193	Rhizaria	Cercomonas	MG775579	1	99.58	Yes	Cercomonas sp.	MISEQ_605_000000000-J868R_1_2112_22403_8371	130	Region between primers 1391F and EukBr identical to UC19, UC224, UC226, UC227, UC228, UC229	0.00103223	0.000914117	0.00189527	0.000887567	0.00111343	0.00367352	0.00506638	0.0137922	0.0146169	0.00442893	0.00241622	0.00469155	0.00221419	0.00169411	0.002578	0.00419443	0.0328599	0.00531028	0.0126534	0.00523546
UC228	Griswold	MW775230	1194	Rhizaria	Cercomonas	MG775579	1	99.58	Yes	Cercomonas sp.	MISEQ_605_000000000-J868R_1_2112_22403_8371	130	Region between primers 1391F and EukBr identical to UC19, UC224, UC226, UC227, UC228, UC229	0.00103223	0.000914117	0.00189527	0.000887567	0.00111343	0.00367352	0.00506638	0.0137922	0.0146169	0.00442893	0.00241622	0.00469155	0.00221419	0.00169411	0.002578	0.00419443	0.0328599	0.00531028	0.0126534	0.00523546
UC229	Griswold	MW775231	1193	Rhizaria	Cercomonas	MG775579	0.99	99.5	Yes	Cercomonas sp.	MISEQ_605_000000000-J868R_1_2112_22403_8371	130	Region between primers 1391F and EukBr identical to UC19, UC224, UC226, UC227, UC228, UC229	0.00103223	0.000914117	0.00189527	0.000887567	0.00111343	0.00367352	0.00506638	0.0137922	0.0146169	0.00442893	0.00241622	0.00469155	0.00221419	0.00169411	0.002578	0.00419443	0.0328599	0.00531028	0.0126534	0.00523546
UC233	Griswold	MW775232	1151	Alveolata	Prorodontida	EF023400	0.99	96.58	Yes	Colpodea (unclassified)	MISEQ_605_000000000-J868R_1_2104_24580_12595	120	Region between primers 1391F and EukBr identical to UC233, UC255	0	0	0	0	0	0	0	0	0	0	0	0	3.44889e-06	0	0	0	0	0	0	0
UC235	Griswold	MW775233	1144	Rhizaria	Thaumatomonas	AF411260	0.99	100	Yes	Thaumatomonas sp.	MISEQ_605_000000000-J868R_1_1112_13115_27037	130		0.000298703	0.000212075	0.000381515	5.20059e-05	0.000371143	7.16086e-06	0	0.000199809	0.000180995	2.59153e-06	0.000218611	0.000111926	0.0001552	9.80938e-05	3.1503e-05	0.000190862	0.000109096	0.000253532	0.000237442	1.36429e-05
UC236	Griswold	MW775234	1194	Rhizaria	Thaumatomonas	KC243112	0.99	99.66	Yes	Thaumatomonas sp.	MISEQ_605_000000000-J868R_1_1107_24468_9342	130	Region between primers 1391F and EukBr identical to UC70, UC212, UC213, UC214, UC215, UC236, UC252	0.00014557	1.46259e-05	6.15347e-05	6.93412e-06	0	6.44478e-05	7.20601e-05	7.99237e-06	0.000131066	7.7746e-06	1.15058e-05	0.000349768	0.000113814	0.000148466	3.1503e-05	0.000331737	0.00141825	6.59878e-05	0.000114891	0.00042293
UC238	Griswold	MW775235	1127	Stramenopiles	uncultured spumella	GU067799	0.99	99.11	Yes	Chrysophyceae Clade-C (unclassified)	MISEQ_605_000000000-J868R_1_1105_12822_13479	127		0.00014557	0.000855613	0.000701495	0.000540861	0.000159061	0.000100252	4.43447e-05	7.45955e-05	0.000187237	4.66476e-05	1.72587e-05	0.000111926	0.00021728	4.77213e-05	7.87575e-05	0.000263572	6.54579e-05	0.000538322	8.42537e-05	0
UC239	Griswold	MW775236	1219	Rhizaria	Allapsa	AF411265	0.99	99.84	Yes	Allapsa sp.	MISEQ_605_000000000-J868R_1_2106_4887_12374	125		0	0	0	1.04012e-05	0	0	0	0	0	0	0	0	1.37956e-05	0	0	0	0	0	0	3.41072e-06
UC240	Griswold	MW775237	1149	Alveolata	Prorodontida	EF023400	0.99	96.58	Yes	Colpodea (unclassified)	MISEQ_605_000000000-J868R_1_2104_24580_12595	120		0	0	0	0	0	0	0	0	0	0	0	0	3.44889e-06	0	0	0	0	0	0	0
UC241	Griswold	MW775238	1186	Stramenopiles	Bicosoecida	FJ971856	0.98	93.83	Yes	unclassified eukaryote	MISEQ_605_000000000-J868R_1_2102_14799_15146	129	Region between primers 1391F and EukBr identical to UC51, UC114, UC222, UC241	3.78105e-05	0	0	0	0	0	5.54308e-06	0	0	7.25629e-05	0	0	0	0	1.57515e-05	0	0	3.47304e-06	0	0
UC242	Griswold	MW775239	1307	Ophisthokonta	Nuclearia	GQ330607	0.75	95.14	Yes	Nuclearia sp.	MISEQ_605_000000000-J868R_1_1108_16545_7615	130	Region between primers 1391F and EukBr identical to UC219, UC220, UC242	6.42778e-05	2.92517e-05	0	0	5.30204e-05	0	0.000615282	4.79542e-05	0	0.000266928	0	0	2.06934e-05	0.000288979	0	0	0	0	0	0
UC243	Griswold	MW775240	1201	Rhizaria	Thaumatomonadida	EF024516	0.99	91.15	Yes	unclassified eukaryote	MISEQ_605_000000000-J868R_1_1110_25233_17863	128		0	0	0	0	0	0	0	0	0	0	0	0	0	0	7.87575e-05	0	0	0	0	0
UC245	Griswold	MW775241	1244	Excavata	Stachyamoeba	AF011461	1	99.68	No					N/A	N/A	N/A	N/A	N/A	N/A	N/A	N/A	N/A	N/A	N/A	N/A	N/A	N/A	N/A	N/A	N/A	N/A	N/A	N/A
UC246	Griswold	MW775242	1185	Rhizaria	Eocercomonas	FJ790716	0.99	99.41	Yes	Eocercomonas sp.	MISEQ_605_000000000-J868R_1_2110_21548_9553	125		0.000132337	0.000767858	0.000412282	6.58741e-05	0.00184982	1.43217e-05	0.000332585	0.000285061	0.000187237	0.00123616	5.75291e-06	3.73086e-05	3.79378e-05	0.000349956	0.000330782	0.000195407	6.54579e-05	5.90417e-05	2.29783e-05	3.41072e-06
UC247	Griswold	MW775243	1185	Rhizaria	Eocercomonas	HM536152	0.99	99.24	Yes	Eocercomonas sp.	MISEQ_605_000000000-J868R_1_2101_17400_18585	126		0.000665464	0.00104575	0.000559966	0.00102625	0.0015317	0.000594352	0.000371387	0.000375641	0.00151038	0.000380955	0.000701855	0.000335777	0.000293156	0.000318142	0.000971343	0.000213584	0.00093823	0.000322993	0.000114891	0.000296733
UC248	Griswold	MW775244	1159	Stramenopiles	Bicosoecida	FJ971856	0.99	93.74	Yes	unclassified eukaryote	MISEQ_605_000000000-J868R_1_2102_14799_15146	129		3.78105e-05	0	0	0	0	0	5.54308e-06	0	0	7.25629e-05	0	0	0	0	1.57515e-05	0	0	3.47304e-06	0	0
UC249	Griswold	MW775245	1212	Rhizaria	Allapsa	AF411265	0.99	94.15	No					N/A	N/A	N/A	N/A	N/A	N/A	N/A	N/A	N/A	N/A	N/A	N/A	N/A	N/A	N/A	N/A	N/A	N/A	N/A	N/A
UC250	Griswold	MW775246	1620	Rhizaria	uncultured cercozoan	AM114804	1	99.44	No				Region between primers 1391F and EukBr identical to UC250, UC251	N/A	N/A	N/A	N/A	N/A	N/A	N/A	N/A	N/A	N/A	N/A	N/A	N/A	N/A	N/A	N/A	N/A	N/A	N/A	N/A
UC251	Griswold	MW775247	1634	Rhizaria	uncultured cercozoan	AM114804	0.99	99.33	No				Region between primers 1391F and EukBr identical to UC250, UC251	N/A	N/A	N/A	N/A	N/A	N/A	N/A	N/A	N/A	N/A	N/A	N/A	N/A	N/A	N/A	N/A	N/A	N/A	N/A	N/A
UC252	Griswold	MW775248	1206	Rhizaria	Thaumatomonas	KC243112	0.99	99.67	Yes	Thaumatomonas sp.	MISEQ_605_000000000-J868R_1_1107_24468_9342	130	Region between primers 1391F and EukBr identical to UC70, UC212, UC213, UC214, UC215, UC236, UC252	0.00014557	1.46259e-05	6.15347e-05	6.93412e-06	0	6.44478e-05	7.20601e-05	7.99237e-06	0.000131066	7.7746e-06	1.15058e-05	0.000349768	0.000113814	0.000148466	3.1503e-05	0.000331737	0.00141825	6.59878e-05	0.000114891	0.00042293
UC253	Griswold	MW775249	1176	Stramenopiles	Ochromonas	KY887582	0.99	98.89	Yes	Chrysophyceae (unclassified)	MISEQ_605_000000000-J868R_1_2113_28223_9895	125	Region between primers 1391F and EukBr identical to UC48, UC62, UC97, UC98, UC102, UC253	0	5.11905e-05	0.000375362	0	0.00150224	0	0.000687342	0.000253092	0	0.00151605	0.000166834	0.000494338	0.000800143	0.000890798	0.000472545	0.000109064	0.000218193	0.00138922	0.000467225	0.000573001
UC254	Griswold	MW775250	1165	Alveolata	Colpoda	MK801290	0.99	99.05	Yes	Colpodida (unclassified)	MISEQ_605_000000000-J868R_1_1112_13050_15499	120		0	0	0	0.000135215	0	0	0	0	0	0	0	0	0	0	0	0	0	0	0	0
UC255	Griswold	MW775251	1166	Alveolata	Prorodontida	EF023400	0.99	96.55	Yes	Colpodea (unclassified)	MISEQ_605_000000000-J868R_1_2104_24580_12595	120	Region between primers 1391F and EukBr identical to UC233, UC255	0	0	0	0	0	0	0	0	0	0	0	0	3.44889e-06	0	0	0	0	0	0	0

### Sheet: Metadata for Table S7
Culture code	Culture identifier
Isolation source	Lockwood or Griswold
Genbank accession #	Genbank accession number of the sequence
Fragment length (bp)	Length of the deposited fragment
Genbank best hit	Taxonomic I.D. (based on Genbank database)
Supergroup	The supergroup to which the organism belongs (based on Genbank)
Genbank accession # of closest match	The accession number of the closest match on Genbank
Coverage	The % coverage of the fragment generated in this study and the closest match on Genbank
Identity	The identity of the matching nucleotides between our sequence and the Genbank sequence
100% match between V9 regions in htp data?	Is the V9 region of the sequence detected in the high-throughput sequencing data (yes or no)
Classification according to PR2	Taxonomic I.D. (based on PR2 database)
Reference Miseq ID	MiSeq ID for the matching high throughput sequence, if a 100% match
MiSeq sequence length (bp)	Fragment length of the MiSeq sequence, if a 100% match
Notes
Lbs1	Relative abundance of the V9 fragment in the eukaryote data in Lockwood bulk soil sample 1
Lbs2	Relative abundance of the V9 fragment in the eukaryote data in Lockwood bulk soil sample 2
Lbs3	Relative abundance of the V9 fragment in the eukaryote data in Lockwood bulk soil sample 3
Lbs4	Relative abundance of the V9 fragment in the eukaryote data in Lockwood bulk soil sample 4
Lbs5	Relative abundance of the V9 fragment in the eukaryote data in Lockwood bulk soil sample 5
Lrh1	Relative abundance of the V9 fragment in the eukaryote data in Lockwood rhizosphere sample 1
Lrh2	Relative abundance of the V9 fragment in the eukaryote data in Lockwood rhizosphere sample 2
Lrh3	Relative abundance of the V9 fragment in the eukaryote data in Lockwood rhizosphere sample 3
Lrh4	Relative abundance of the V9 fragment in the eukaryote data in Lockwood rhizosphere sample 4
Lrh5	Relative abundance of the V9 fragment in the eukaryote data in Lockwood rhizosphere sample 5
Gbs1	Relative abundance of the V9 fragment in the eukaryote data in Griswold bulk soil sample 1
Gbs2	Relative abundance of the V9 fragment in the eukaryote data in Griswold bulk soil sample 2
Gbs3	Relative abundance of the V9 fragment in the eukaryote data in Griswold bulk soil sample 3
Gbs4	Relative abundance of the V9 fragment in the eukaryote data in Griswold bulk soil sample 4
Gbs5	Relative abundance of the V9 fragment in the eukaryote data in Griswold bulk soil sample 5
Grh1	Relative abundance of the V9 fragment in the eukaryote data in Griswold rhizosphere sample 1
Grh2	Relative abundance of the V9 fragment in the eukaryote data in Griswold rhizosphere sample 2
Grh3	Relative abundance of the V9 fragment in the eukaryote data in Griswold rhizosphere sample 3
Grh4	Relative abundance of the V9 fragment in the eukaryote data in Griswold rhizosphere sample 4
Grh5	Relative abundance of the V9 fragment in the eukaryote data in Griswold rhizosphere sample 5
